# Human mascRNA interacts with SUMO E1 and reshapes nuclear SUMOylation

**DOI:** 10.64898/2026.01.19.700226

**Authors:** Eleni Liapi, Kaili Dawn Taylor, Aleah Marissa Holts, Joëlle Rudinger-Thirion, Claude Sauter, Anastasios Vourekas

## Abstract

Human mascRNA is a tRNA-like 58-nucleotide non-coding RNA processed from the 3′ end of the MALAT1 transcript. Although mascRNA has been implicated in diverse cellular processes, its molecular mechanism has remained unclear. Here, we reveal a direct functional link between mascRNA and the SUMOylation pathway. Structural probing and SEC-SAXS confirm the compact, tRNA-like architecture of mascRNA in solution, while biochemical assays demonstrate its direct interaction with the SUMO E1 activating enzyme *in vitro*. Proteomic analyses show that mascRNA engages nuclear protein networks enriched for SUMOylated factors, including chromatin remodelers and nucleolar components. Transfection of synthetic mascRNA alters SAE2 and SUMO1 nuclear organization and broadly reduces nuclear SUMOylation, accompanied by decreased ProMyeLocytic (PML) body abundance and SUMO colocalization. SUMO1 immunoprecipitation and mass spectrometry reveal widespread decreases in SUMO conjugation, particularly among proteins involved in RNA metabolism and rRNA biogenesis with nuclear body localization. We further validate reduced SUMOylation of nucleolar factors such as BEND3 and ZNF106. These findings position mascRNA as a structured RNA ligand that modulates SUMO-dependent nuclear architecture and protein homeostasis, uncovering an unexpected intersection between RNA biology and post-translational modification networks.

**GRAPHICAL ABSTRACT:** 
