## Supplementary Table S1 for "Human mascRNA interacts with SUMO E1 and reshapes nuclear SUMOylation"

### Sheet: Sheet1
reference	Gene Symbol	Annotation	MWT(kDa)	#Unique peptides, NRS	#Total peptides, NRS	#Unique peptides, anti-SAE2	#Total peptides, anti-SAE2	Sum Intensity NRS	Sum Intensity anti-SAE2	lowest value	NRS	anti-SAE2
sp|Q13428|TCOF_HUMAN	TCOF1	Treacle protein OS=Homo sapiens GN=TCOF1 PE=1 SV=3	152.02	0	0	44	166	NF	140000000	140000000	0	1
sp|Q07157|ZO1_HUMAN	TJP1	Tight junction protein ZO-1 OS=Homo sapiens GN=TJP1 PE=1 SV=3	195.34	0	0	29	47	NF	4000000	4000000	0	1
sp|Q9ULM3|YETS2_HUMAN	YEATS2	YEATS domain-containing protein 2 OS=Homo sapiens GN=YEATS2 PE=1 SV=2	150.69	0	0	28	55	NF	6600000	6600000	0	1
sp|Q9UBT2|SAE2_HUMAN	UBA2	SUMO-activating enzyme subunit 2 OS=Homo sapiens GN=UBA2 PE=1 SV=2	71.18	0	0	24	102	NF	28000000	28000000	0	1
sp|Q9UJV9|DDX41_HUMAN	DDX41	Probable ATP-dependent RNA helicase DDX41 OS=Homo sapiens GN=DDX41 PE=1 SV=2	69.79	0	0	24	40	NF	6300000	6300000	0	1
sp|Q9UBE0|SAE1_HUMAN	SAE1	SUMO-activating enzyme subunit 1 OS=Homo sapiens GN=SAE1 PE=1 SV=1	38.43	0	0	22	126	NF	70000000	70000000	0	1
sp|Q5T1M5|FKB15_HUMAN	FKBP15	FK506-binding protein 15 OS=Homo sapiens GN=FKBP15 PE=1 SV=2	133.55	0	0	18	26	NF	1500000	1500000	0	1
sp|Q14149|MORC3_HUMAN	MORC3	MORC family CW-type zinc finger protein 3 OS=Homo sapiens GN=MORC3 PE=1 SV=3	107.05	0	0	18	25	NF	2000000	2000000	0	1
sp|Q6XZF7|DNMBP_HUMAN	DNMBP	Dynamin-binding protein OS=Homo sapiens GN=DNMBP PE=1 SV=1	177.24	0	0	13	25	NF	1000000	1000000	0	1
sp|Q9HCM4|E41L5_HUMAN	EPB41L5	Band 4.1-like protein 5 OS=Homo sapiens GN=EPB41L5 PE=1 SV=3	81.8	0	0	13	23	NF	4400000	4400000	0	1
sp|Q8IYH5|ZZZ3_HUMAN	ZZZ3	ZZ-type zinc finger-containing protein 3 OS=Homo sapiens GN=ZZZ3 PE=1 SV=1	101.96	0	0	12	19	NF	1800000	1800000	0	1
sp|Q96GA3|LTV1_HUMAN	LTV1	Protein LTV1 homolog OS=Homo sapiens GN=LTV1 PE=1 SV=1	54.82	0	0	10	14	NF	1900000	1900000	0	1
sp|Q5T8D3|ACBD5_HUMAN	ACBD5	Acyl-CoA-binding domain-containing protein 5 OS=Homo sapiens GN=ACBD5 PE=1 SV=1	60.05	0	0	8	11	NF	660000	660000	0	1
sp|Q8N5F7|NKAP_HUMAN	NKAP	NF-kappa-B-activating protein OS=Homo sapiens GN=NKAP PE=1 SV=1	47.11	0	0	7	18	NF	1700000	1700000	0	1
sp|P23396|RS3_HUMAN	RPS3	40S ribosomal protein S3 OS=Homo sapiens GN=RPS3 PE=1 SV=2	26.67	0	0	7	12	NF	1400000	1400000	0	1
sp|O94813|SLIT2_HUMAN	SLIT2	Slit homolog 2 protein OS=Homo sapiens GN=SLIT2 PE=1 SV=1	169.76	0	0	7	10	NF	520000	520000	0	1
sp|P22059|OSBP1_HUMAN	OSBP	Oxysterol-binding protein 1 OS=Homo sapiens GN=OSBP PE=1 SV=1	89.36	0	0	6	7	NF	580000	580000	0	1
sp|Q9UFN0|NPS3A_HUMAN	NIPSNAP3A	Protein NipSnap homolog 3A OS=Homo sapiens GN=NIPSNAP3A PE=1 SV=2	28.45	0	0	5	10	NF	510000	510000	0	1
sp|O75478|TAD2A_HUMAN	TADA2A	Transcriptional adapter 2-alpha OS=Homo sapiens GN=TADA2A PE=1 SV=3	51.47	0	0	5	6	NF	360000	360000	0	1
sp|Q9H8E8|CSR2B_HUMAN	KAT14	Cysteine-rich protein 2-binding protein OS=Homo sapiens GN=KAT14 PE=1 SV=3	88.79	0	0	5	5	NF	300000	300000	0	1
sp|Q8IX01|SUGP2_HUMAN	SUGP2	SURP and G-patch domain-containing protein 2 OS=Homo sapiens GN=SUGP2 PE=1 SV=2	120.13	0	0	4	6	NF	190000	190000	0	1
sp|Q9UQ35|SRRM2_HUMAN	SRRM2	Serine/arginine repetitive matrix protein 2 OS=Homo sapiens GN=SRRM2 PE=1 SV=2	299.44	0	0	4	6	NF	250000	250000	0	1
sp|P62841|RS15_HUMAN	RPS15	40S ribosomal protein S15 OS=Homo sapiens GN=RPS15 PE=1 SV=2	17.03	0	0	4	5	NF	220000	220000	0	1
sp|Q9BU76|MMTA2_HUMAN	MMTAG2	Multiple myeloma tumor-associated protein 2 OS=Homo sapiens GN=MMTAG2 PE=1 SV=1	29.39	0	0	4	4	NF	150000	150000	0	1
sp|P08708|RS17_HUMAN	RPS17	40S ribosomal protein S17 OS=Homo sapiens GN=RPS17 PE=1 SV=2	15.54	0	0	3	6	NF	1100000	1100000	0	1
sp|Q9NS73|MBIP1_HUMAN	MBIP	MAP3K12-binding inhibitory protein 1 OS=Homo sapiens GN=MBIP PE=1 SV=2	39.26	0	0	3	6	NF	580000	580000	0	1
sp|P61964|WDR5_HUMAN	WDR5	WD repeat-containing protein 5 OS=Homo sapiens GN=WDR5 PE=1 SV=1	36.57	0	0	3	6	NF	1100000	1100000	0	1
sp|O75528|TADA3_HUMAN	TADA3	Transcriptional adapter 3 OS=Homo sapiens GN=TADA3 PE=1 SV=1	48.87	0	0	3	5	NF	410000	410000	0	1
sp|Q9NZI8|IF2B1_HUMAN	IGF2BP1	Insulin-like growth factor 2 mRNA-binding protein 1 OS=Homo sapiens GN=IGF2BP1 PE=1 SV=2	63.44	0	0	3	5	NF	380000	380000	0	1
sp|O95831|AIFM1_HUMAN	AIFM1	Apoptosis-inducing factor 1, mitochondrial OS=Homo sapiens GN=AIFM1 PE=1 SV=1	66.86	0	0	3	3	NF	88000	88000	0	1
sp|P62829|RL23_HUMAN	RPL23	60S ribosomal protein L23 OS=Homo sapiens GN=RPL23 PE=1 SV=1	14.86	0	0	3	3	NF	430000	430000	0	1
sp|Q93079|H2B1H_HUMAN	HIST1H2BH	Histone H2B type 1-H OS=Homo sapiens GN=HIST1H2BH PE=1 SV=3	13.88	0	0	2	4	NF	1600000	1600000	0	1
sp|P38919|IF4A3_HUMAN	EIF4A3	Eukaryotic initiation factor 4A-III OS=Homo sapiens GN=EIF4A3 PE=1 SV=4	46.84	0	0	2	3	NF	58000	58000	0	1
sp|Q9Y5S9|RBM8A_HUMAN	RBM8A	RNA-binding protein 8A OS=Homo sapiens GN=RBM8A PE=1 SV=1	19.88	0	0	2	3	NF	140000	140000	0	1
sp|Q96ES7|SGF29_HUMAN	SGF29	SAGA-associated factor 29 OS=Homo sapiens GN=SGF29 PE=1 SV=1	33.22	0	0	2	3	NF	150000	150000	0	1
sp|P63173|RL38_HUMAN	RPL38	60S ribosomal protein L38 OS=Homo sapiens GN=RPL38 PE=1 SV=2	8.21	0	0	2	3	NF	400000	400000	0	1
sp|P35268|RL22_HUMAN	RPL22	60S ribosomal protein L22 OS=Homo sapiens GN=RPL22 PE=1 SV=2	14.78	0	0	2	3	NF	92000	92000	0	1
sp|P52597|HNRPF_HUMAN	HNRNPF	Heterogeneous nuclear ribonucleoprotein F OS=Homo sapiens GN=HNRNPF PE=1 SV=3	45.64	0	0	2	2	NF	77000	77000	0	1
sp|P43243|MATR3_HUMAN	MATR3	Matrin-3 OS=Homo sapiens GN=MATR3 PE=1 SV=2	94.56	0	0	2	2	NF	120000	120000	0	1
sp|P18583|SON_HUMAN	SON	Protein SON OS=Homo sapiens GN=SON PE=1 SV=4	263.66	0	0	2	2	NF	35000	35000	0	1
sp|Q9Y2W1|TR150_HUMAN	THRAP3	Thyroid hormone receptor-associated protein 3 OS=Homo sapiens GN=THRAP3 PE=1 SV=2	108.6	0	0	2	2	NF	37000	37000	0	1
sp|Q9NQY0|BIN3_HUMAN	BIN3	Bridging integrator 3 OS=Homo sapiens GN=BIN3 PE=1 SV=1	29.65	0	0	2	2	NF	220000	220000	0	1
sp|Q9NP64|NO40_HUMAN	ZCCHC17	Nucleolar protein of 40 kDa OS=Homo sapiens GN=ZCCHC17 PE=1 SV=1	27.55	0	0	2	2	NF	30000	30000	0	1
